# Fragment-Based Drug Discovery for Transthyretin Kinetic Stabilisers Using a Novel Capillary Zone Electrophoresis Method

**DOI:** 10.1101/2025.02.22.639275

**Authors:** Wenjie Chen

**Author notes:** Current Address: Research Department of Pharmaceutical & Biological Chemistry, School of Pharmacy, University College London, 29-39 Brunswick Square, London WC1N 1AX.

## Abstract

A Capillary Zone Electrophoresis (CZE) fragment screening methodology was developed and applied to the human plasma protein Transthyretin (TTR), normally soluble, but could misfold and aggregate, causing amyloidosis. Termed Free Probe Peak Height Restoration (FPPHR), it monitors changes in the level of free ligand known to bind TTR (the Probe Ligand) in the presence of competing fragments. 129 fragments were screened, 12 of the 16 initial hits (12.4% hit rate) were co-crystallised with TTR, 11 were found at the binding site (92% confirmation rate). Subsequent analogue screens have identified a novel TTR-binding scaffold 4-(3H-pyrazol-4-yl)quinoline and its derived compounds were further studied by crystallography, Circular Dichroism (CD), Isothermal Titration Calorimetry (ITC) and radiolabelled ^125^I-Thyroxine displacement assay in neat plasma. Two lead molecules had similar ITC K_d_ and ^125^I-Thyroxine displacement IC_50_ values to that of Tafamidis, adding another potential pipeline for transthyretin amyloidosis. The methodology is reproducible, procedurally simple, automatable, label-free without target immobilisation, non-fluorescence based and site-specific with low false positive rate, which could be applicable to fragment screening of many drug targets.
