## Supplementary material for "Fragment-Based Drug Discovery for Transthyretin Kinetic Stabilisers Using a Novel Capillary Zone Electrophoresis Method": S1 File

### Sheet: Controls Consistency Record
Assay Date	Control	Controls Lot#	Number of Runs	Intercalated Runs	Capillary Lot#	Average Peak Height	SD	% Deviation		Average Peak Area	SD	% Deviation
23.09.2011	1	13.09.2011	3	Yes	11062010	1702.67	66.2	0.0388801		17384.7	771.38	0.0443713		Control 1:	8-ANS 30µM (IB)
23.09.2011	2	13.09.2011 10AM	8	Yes	11062010	470.75	7.3	0.0155072		6857.88	566.88	0.0826611		Control 2:	8-ANS & TTR 30&20µM (IB)
26.09.2011	1	26.09.2011	3	Yes	11062010	1438	86.97	0.0604798		12496.3	1772.05	0.141806
26.09.2011	2	26.09.2011 9:40AM	9	Yes	11062010	571.22	9.38	0.016421		7406	599.27	0.0809168		Total Number of Control 1 Runs				46
27.09.2011	1	26.09.2011	4	Yes	11062010	1414.25	50.08	0.035411		12539	1852.68	0.147753		Total Number of Control 2 Runs				102
27.09.2011	2	26.09.2011 9:40AM	5	Yes	11062010	520.4	8.02	0.0154112		6512	521.88	0.0801413
														Inter Assay Control 1 Average Peak Height					1586.57	95% CI [1548.15 - 1624.99]
28.09.2011	1	26.09.2011	2	Yes	11062010	1453	123.04	0.08468		14787.5	2004.65	0.135564		Inter Assay Control 1 Peak Height Deviation					132.937	0.0837887
28.09.2011	2	26.09.2011 9:40AM	7	Yes	11062010	529.14	16.14	0.0305023		7624.57	511.13	0.0670372
06.10.2011	1	06.10.2011	1	-	06102011	1408	-	-		-	-	-		Inter Assay Control 2 Average Peak Height					505.008	95% CI [499.00 - 511.02]
06.10.2011	2	26.09.2011 9:40AM	3	Yes	06102011	529.67	21.2	0.0400249		6037.67	271.93	0.0450389		Inter Assay Control 2 Peak Height Deviation					30.9484	0.0612829
														Z Factor	0.54
07.10.2011	1	26.09.2011	2	Yes	06102011	1416.5	2.12	0.00149665		11397.5	361.33	0.0317026
07.10.2011	2	26.09.2011 9:40AM	5	Yes	06102011	482.6	14.59	0.0302321		5261.8	346.77	0.0659033		Inter Assay Control 1 Average Peak Area					12421	95% CI [11911.86 - 12930.20]
														Inter Assay Control 1 Peak Area Deviation					1761.95	0.141852
14.10.2011	1	14.10.2011	2	Yes	06102011	1875	50.91	0.027152		10380.5	501.34	0.0482963
14.10.2011	2	14.10.2011 10AM	11	Yes	06102011	521.36	21.21	0.0406821		5152.18	632.89	0.122839
														Inter Assay Control 2 Average Peak Area					5867.5	95% CI [5699.86 - 6035.14]
20.10.2011	1	14.10.2011	3	Yes	06102011	1621.67	7.57	0.00466803		10597	570.07	0.0537954		Inter Assay Control 2 Peak Area Deviation					863.85	0.147226
20.10.2011	2	14.10.2011 10AM	3	Yes	06102011	520.33	14.5	0.0278669		4950	185.17	0.0374081		Z Factor	-0.2
21.10.2011	1	14.10.2011	2	Yes	06102011	1675	22.63	0.0135104		11175	130.11	0.011643
	2	14.10.2011 10AM	2	Yes	06102011	529	8.49	0.0160491		4538.5	217.08	0.0478308
24.10.2011	1	14.10.2011	2	Yes	06102011	1591	9.9	0.0062225		11513	687.31	0.0596986
	2	14.10.2011 10AM	26	Yes	06102011	510.08	22.1	0.0433265		5496.88	351.91	0.06402
25.10.2011	1	14.10.2011	2	No	06102011	1649.5	7.78	0.00471658		11509.5	423.56	0.0368009
	2	14.10.2011 10AM	3	No	06102011	521.33	14.01	0.0268736		5734	967.9	0.1688
26.10.2011	1	14.10.2011	4	Yes	06102011	1628.5	113.79	0.0698741		12114.8	513.17	0.0423591
	2	14.10.2011 10AM	4	Yes	06102011	500	44.86	0.08972		5655.25	563.79	0.0996932
27.10.2011	1	14.10.2011	4	Yes	06102011	1519.75	21.5619	0.0141878		13208.8	709.07	0.0536818
	2	14.10.2011 10AM	4	Yes	06102011	450.75	11.0265	0.0244625		5767.75	339.92	0.0589346
01.11.2011	1	31.10.2011	6	Yes	31102011	1685.67	11.7246	0.00695548		12507.3	553.44	0.0442493
	2	31.10.2011 9:15AM	6	Yes	31102011	479.833	11.3739	0.023704		5958.83	223.51	0.037509
02.11.2011	1	31.10.2011	3	Yes	31102011	1652	16.3707	0.00990963		11749.3	402.44	0.0342522
	2	31.10.2011 9:15AM	3	Yes	31102011	471.667	8.14453	0.0172676		5839	314.21	0.0538123
03.11.2011	1	31.10.2011	3	Yes	31102011	1654.67	48.6038	0.0293738		12955.3	1070.44	0.0826255
	2	31.10.2011 9:15AM	3	Yes	31102011	472	4.58258	0.00970885		5087.67	274.12	0.0538793
Total Assay Dates		16	Average Control 1 Intra-Assay Peak Height Deviation			0.0271679	Average Control 1 Intra-Assay Peak Area Deviation					0.0645732
			Average Control 2 Intra-Assay Peak Height Deviation			0.0285157	Average Control 2 Intra-Assay Peak Area Deviation					0.0729016
